# When do big problems far away become smaller than the problems closer to home

**DOI:** 10.1101/544593

**Authors:** Tjibbe Donker, Katie L. Hopkins, Susan Hopkins, Berit Muller-Pebody, Tim E.A. Peto, Alan P. Johnson, Neil Woodford, Derrick W. Crook, A. Sarah Walker, Julie V. Robotham

**Affiliations:** The National Institute for Health Research (NIHR) Health Protection Research Unit in Healthcare Associated Infections and Antimicrobial Resistance, University of Oxford, Oxford, UK; Nuffield Department of Medicine, University of Oxford, Oxford, UK; National Infection Service, Public Health England, Colindale, London, UK; NIHR Biomedical Research Centre, Oxford, UK

## Abstract

Infection prevention and control strategies aimed at reducing the occurrence of Carbapenemase-Producing Enterobacteriaceae (CPE) and other antimicrobial-resistant organisms often include advice about screening patients coming from hospitals with a known resistance problem, to prevent introductions into new hospitals by shared patients. We argue that, despite being an efficient method of identifying cases, admission screening for introduction prevention is only effective if the absolute number of imported cases from other hospitals outnumbers the cases coming from the hospital’s own patient population, and therefore is only a feasible control strategy during the start of an epidemic.
