## Supplementary material for "When do big problems far away become smaller than the problems closer to home": Table S1

### Sheet: Sheet1
		Percentage of all readmitted patients, coming from:					Percentage of readmitted patients, coming from: (excluding readmitted patients from other hospitals)
Hospital Code	Name	Own hospital	Closest Neighbour	Own region	All other regions	Region Manchester	Closest Neighbour	Own region	All other regions	Region Manchester	Mean from region	Mean from outside region	Mean from Manchester
RA2	ROYAL SURREY COUNTY HOSPITAL NHS TRUST	83.37	4.67	13	3.63	0.05	5.31	13.49	4.17	0.06	0.75	0.03	0
RA3	WESTON AREA HEALTH NHS TRUST	80.19	9.73	18.42	1.38	0.04	10.82	18.68	1.7	0.04	1.17	0.01	0
RA4	YEOVIL DISTRICT HOSPITAL NHS FOUNDATION TRUST	85.09	5.86	10.36	4.55	0.04	6.45	10.85	5.07	0.04	0.68	0.04	0
RA7	UNIVERSITY HOSPITALS BRISTOL NHS FOUNDATION TRUST	82.4	8.17	16.52	1.09	0.05	9.02	16.7	1.3	0.06	1.04	0.01	0
RA9	SOUTH DEVON HEALTH CARE NHS FOUNDATION TRUST	91.63	3.12	6.69	1.68	0.08	3.29	6.8	1.81	0.09	0.43	0.01	0.01
RAE	BRADFORD TEACHING HOSPITALS NHS FOUNDATION TRUST	90.72	3.46	8.42	0.86	0.24	3.67	8.5	0.94	0.26	0.61	0.01	0.02
RAJ	SOUTHEND UNIVERSITY HOSPITAL NHS FOUNDATION TRUST	90.62	4.08	8.31	1.07	0.01	4.31	8.4	1.16	0.01	0.37	0.01	0
RAL	ROYAL FREE HAMPSTEAD NHS TRUST	83.67	3.69	14.36	1.98	0.05	4.22	14.65	2.31	0.06	0.64	0.02	0
RAP	NORTH MIDDLESEX UNIVERSITY HOSPITAL NHS TRUST	82.99	5.87	16.03	0.98	0.04	6.61	16.19	1.17	0.05	0.7	0.01	0
RAS	THE HILLINGDON HOSPITAL NHS TRUST	77.85	5.62	18.85	3.3	0.07	6.74	19.49	4.07	0.08	0.85	0.03	0.01
RAX	KINGSTON HOSPITAL NHS TRUST	81.08	7.01	13.48	5.44	0.06	7.95	14.25	6.28	0.07	0.79	0.05	0.01
RBA	TAUNTON AND SOMERSET NHS FOUNDATION TRUST	90.17	2.44	8.54	1.29	0.05	2.64	8.65	1.41	0.05	0.54	0.01	0
RBD	DORSET COUNTY HOSPITAL NHS FOUNDATION TRUST	88.83	2.21	7.13	4.03	0.02	2.42	7.43	4.34	0.02	1.06	0.03	0
RBK	WALSALL HOSPITALS NHS TRUST	85.57	4.79	13.88	0.55	0.08	5.3	13.96	0.64	0.1	0.54	0	0.01
RBL	WIRRAL UNIVERSITY TEACHING HOSPITAL NHS FOUNDATION TRUST	91.18	1.54	7.79	1.04	0.38	1.66	7.87	1.13	0.41	0.72	0.01	0.03
RBN	ST HELENS AND KNOWSLEY HOSPITALS NHS TRUST	82.19	4.31	15.78	2.03	1.52	4.98	16.11	2.41	1.81	1.46	0.02	0.13
RBT	THE MID CHESHIRE HOSPITALS NHS FOUNDATION TRUST	86.16	5.04	5.91	7.92	4.1	5.53	6.42	8.42	4.54	0.25	0.07	0.32
RBZ	NORTHERN DEVON HEALTHCARE NHS TRUST	84.96	10.59	13.6	1.43	0.06	11.08	13.8	1.66	0.06	0.86	0.01	0
RC1	BEDFORD HOSPITAL NHS TRUST	83.87	3.87	6.67	9.46	0.05	4.41	7.37	10.13	0.06	0.82	0.07	0
RC9	LUTON AND DUNSTABLE HOSPITAL NHS FOUNDATION TRUST	89.55	1.42	6.38	4.07	0.07	1.56	6.65	4.34	0.08	0.29	0.03	0.01
RCB	YORK HOSPITALS NHS FOUNDATION TRUST	91.26	3.28	6.97	1.77	0.18	3.47	7.1	1.9	0.2	0.51	0.01	0.01
RCD	HARROGATE AND DISTRICT NHS FOUNDATION TRUST	88.38	6.33	9.91	1.71	0.18	6.68	10.08	1.9	0.2	0.72	0.01	0.01
RCF	AIREDALE NHS TRUST	89.14	4.45	8.59	2.27	1.71	4.76	8.79	2.49	1.88	0.63	0.02	0.13
RCX	THE QUEEN ELIZABETH HOSPITAL KING'S LYNN NHS TRUST	90.06	2.66	8.18	1.76	0.05	2.86	8.33	1.91	0.05	0.93	0.01	0
RD1	ROYAL UNITED HOSPITAL BATH NHS TRUST	86.32	3.86	11.11	2.57	0.09	4.28	11.41	2.89	0.11	0.71	0.02	0.01
RD3	POOLE HOSPITAL NHS FOUNDATION TRUST	78.5	14.57	19.61	1.89	0.06	15.66	19.99	2.35	0.08	2.86	0.02	0.01
RD8	MILTON KEYNES HOSPITAL NHS FOUNDATION TRUST	85.77	6.24	7.93	6.29	0.07	6.78	8.47	6.84	0.08	0.53	0.05	0.01
RDD	BASILDON AND THURROCK UNIVERSITY HOSPITALS NHS FOUNDATION TRUST	83.17	5.09	15.05	1.78	0.03	5.77	15.33	2.1	0.03	0.67	0.02	0
RDE	COLCHESTER HOSPITAL UNIVERSITY NHS FOUNDATION TRUST	90.85	2.29	5.96	3.19	0.04	2.45	6.16	3.39	0.04	0.27	0.03	0
RDU	FRIMLEY PARK HOSPITAL NHS FOUNDATION TRUST	87.81	2.08	4.16	8.04	0.05	2.31	4.52	8.38	0.06	0.25	0.06	0
RDZ	THE ROYAL BOURNEMOUTH AND CHRISTCHURCH HOSPITALS NHS FOUNDATION TRUST	86.85	8.79	11.91	1.24	0.03	9.19	12.06	1.41	0.03	1.72	0.01	0
RE9	SOUTH TYNESIDE NHS FOUNDATION TRUST	79.45	10.4	20.19	0.37	0.03	11.58	20.26	0.46	0.04	2.53	0	0
REF	ROYAL CORNWALL HOSPITALS NHS TRUST	94.83	2.2	3.52	1.65	0.12	2.27	3.58	1.71	0.13	0.22	0.01	0.01
REM	AINTREE UNIVERSITY HOSPITALS NHS FOUNDATION TRUST	82.65	4.79	15.98	1.37	0.74	5.47	16.2	1.63	0.89	1.47	0.01	0.06
RF4	BARKING, HAVERING AND REDBRIDGE UNIVERSITY HOSPITALS NHS TRUST	88.11	5.36	10.65	1.24	0.03	5.74	10.79	1.38	0.04	0.47	0.01	0
RFF	BARNSLEY HOSPITAL NHS FOUNDATION TRUST	83.65	8.86	15.72	0.63	0.14	9.58	15.82	0.75	0.17	1.13	0.01	0.01
RFR	THE ROTHERHAM NHS FOUNDATION TRUST	86.59	7.25	12.53	0.88	0.07	7.72	12.64	1	0.09	0.9	0.01	0.01
RFS	CHESTERFIELD ROYAL HOSPITAL NHS FOUNDATION TRUST	89.1	6.28	7.67	3.23	0.27	6.59	7.92	3.5	0.3	0.57	0.03	0.02
RFW	WEST MIDDLESEX UNIVERSITY HOSPITAL NHS TRUST	74.72	9.82	17.4	7.88	0.1	11.62	18.89	9.54	0.13	0.82	0.07	0.01
RGN	PETERBOROUGH AND STAMFORD HOSPITALS NHS FOUNDATION TRUST	87.87	3.19	7.44	4.69	0.06	3.51	7.81	5.07	0.07	0.87	0.03	0.01
RGP	JAMES PAGET UNIVERSITY HOSPITALS NHS FOUNDATION TRUST	93.21	4.66	5.6	1.19	0.02	4.76	5.67	1.26	0.02	0.63	0.01	0
RGQ	IPSWICH HOSPITAL NHS TRUST	92.81	1.32	4.63	2.56	0.03	1.4	4.75	2.68	0.03	0.53	0.02	0
RGR	WEST SUFFOLK HOSPITALS NHS TRUST	85.51	5.5	12.43	2.05	0.03	6.04	12.69	2.34	0.03	1.41	0.02	0
RGT	CAMBRIDGE UNIVERSITY HOSPITALS NHS FOUNDATION TRUST	83.53	2.25	11.62	4.84	0.05	2.62	12.21	5.48	0.06	1.36	0.04	0
RH8	ROYAL DEVON AND EXETER NHS FOUNDATION TRUST	89.34	4.64	9.27	1.39	0.05	4.94	9.4	1.53	0.06	0.59	0.01	0
RHM	SOUTHAMPTON UNIVERSITY HOSPITALS NHS TRUST	87.47	2.98	10.16	2.37	0.06	3.29	10.41	2.64	0.07	1.49	0.02	0
RHQ	SHEFFIELD TEACHING HOSPITALS NHS FOUNDATION TRUST	88.95	2.28	9.25	1.8	0.34	2.5	9.42	1.98	0.39	0.67	0.01	0.03
RHU	PORTSMOUTH HOSPITALS NHS TRUST	92.72	3.02	5.53	1.75	0.04	3.16	5.63	1.85	0.05	0.8	0.01	0
RHW	ROYAL BERKSHIRE NHS FOUNDATION TRUST	92.96	2.18	2.63	4.41	0.05	2.29	2.75	4.53	0.05	0.17	0.03	0
RJ1	GUY'S AND ST THOMAS' NHS FOUNDATION TRUST	79.13	5.36	15.18	5.69	0.06	6.35	16.1	6.7	0.07	0.89	0.05	0.01
RJ2	THE LEWISHAM HOSPITAL NHS TRUST	82.07	7.24	15.85	2.07	0.04	8.11	16.19	2.46	0.04	0.9	0.02	0
RJ6	MAYDAY HEALTHCARE NHS TRUST	76.63	6.31	18.25	5.13	0.07	7.61	19.23	6.27	0.09	1.07	0.05	0.01
RJ7	ST GEORGE'S HEALTHCARE NHS TRUST	78.59	4.44	16.96	4.45	0.07	5.35	17.75	5.36	0.08	0.99	0.04	0.01
RJC	SOUTH WARWICKSHIRE GENERAL HOSPITALS NHS TRUST	88.21	6.39	9.95	1.84	0.09	6.76	10.14	2.04	0.1	0.39	0.02	0.01
RJD	MID STAFFORDSHIRE NHS FOUNDATION TRUST	65.23	18.77	34.06	0.71	0.13	22.35	34.31	1.08	0.19	1.32	0.01	0.01
RJE	UNIVERSITY HOSPITAL OF NORTH STAFFORDSHIRE NHS TRUST	91.66	1.67	6.56	1.78	0.94	1.79	6.67	1.91	1.02	0.26	0.01	0.07
RJF	BURTON HOSPITALS NHS FOUNDATION TRUST	84.21	4.51	14.98	0.81	0.07	5.08	15.1	0.95	0.09	0.58	0.01	0.01
RJL	NORTHERN LINCOLNSHIRE AND GOOLE HOSPITALS NHS FOUNDATION TRUST	90.07	5.26	7.75	2.18	0.09	5.52	7.92	2.36	0.1	0.57	0.02	0.01
RJN	EAST CHESHIRE NHS TRUST	76.91	4.89	15.25	7.84	92.16	5.98	16.55	9.26	16.55	1.27	0.07	1.27
RJR	COUNTESS OF CHESTER HOSPITAL NHS FOUNDATION TRUST	89.28	2.08	8.13	2.6	0.7	2.28	8.34	2.83	0.78	0.76	0.02	0.06
RJZ	KING'S COLLEGE HOSPITAL NHS FOUNDATION TRUST	81.06	4.97	15.57	3.37	0.06	5.78	16.11	3.99	0.08	0.9	0.03	0.01
RK5	SHERWOOD FOREST HOSPITALS NHS FOUNDATION TRUST	87.09	7.76	10.6	2.3	0.08	8.18	10.85	2.58	0.09	0.42	0.02	0.01
RK9	PLYMOUTH HOSPITALS NHS TRUST	93.03	2.09	5.74	1.23	0.06	2.2	5.81	1.31	0.06	0.36	0.01	0
RKB	UNIVERSITY HOSPITALS COVENTRY AND WARWICKSHIRE NHS TRUST	89.98	2.81	8.86	1.16	0.09	3.03	8.96	1.28	0.1	0.34	0.01	0.01
RKE	THE WHITTINGTON HOSPITAL NHS TRUST	80.24	6.83	18.01	1.75	0.08	7.84	18.33	2.14	0.1	0.8	0.02	0.01
RL4	THE ROYAL WOLVERHAMPTON HOSPITALS NHS TRUST	89.91	1.98	9.53	0.56	0.07	2.16	9.58	0.62	0.08	0.37	0	0.01
RLN	CITY HOSPITALS SUNDERLAND NHS FOUNDATION TRUST	85.83	4.04	13.82	0.35	0.05	4.49	13.87	0.4	0.06	1.73	0	0
RLQ	HEREFORD HOSPITALS NHS TRUST	86.54	3.12	8.87	4.59	0.1	3.48	9.29	5.04	0.12	0.36	0.04	0.01
RLT	GEORGE ELIOT HOSPITAL NHS TRUST	80.49	13.47	18.73	0.78	0.05	14.33	18.87	0.96	0.07	0.73	0.01	0
RM1	NORFOLK AND NORWICH UNIVERSITY HOSPITALS NHS FOUNDATION TRUST	93.53	2.03	5.12	1.35	0.03	2.12	5.19	1.42	0.03	0.58	0.01	0
RM2	UNIVERSITY HOSPITAL OF SOUTH MANCHESTER NHS FOUNDATION TRUST	74.51	7.72	23.13	2.37	97.63	9.39	23.69	3.08	23.69	1.82	0.02	1.82
RM3	SALFORD ROYAL NHS FOUNDATION TRUST	77.82	5.51	20.33	1.85	98.15	6.61	20.71	2.33	20.71	1.59	0.02	1.59
RMC	ROYAL BOLTON HOSPITAL NHS FOUNDATION TRUST	85.51	3.74	13.45	1.04	98.96	4.19	13.59	1.2	13.59	1.05	0.01	1.05
RMP	TAMESIDE HOSPITAL NHS FOUNDATION TRUST	79.46	6.28	19.65	0.89	99.11	7.32	19.83	1.11	19.83	1.53	0.01	1.53
RN3	GREAT WESTERN HOSPITALS NHS FOUNDATION TRUST	88.54	3.32	9.34	2.12	0.06	3.61	9.54	2.34	0.07	0.6	0.02	0
RN5	BASINGSTOKE AND NORTH HAMPSHIRE NHS FOUNDATION TRUST	89.4	4.86	6.33	4.27	0.04	5.16	6.61	4.56	0.05	0.94	0.03	0
RN7	DARTFORD AND GRAVESHAM NHS TRUST	83.96	3.74	14.22	1.83	0.03	4.26	14.48	2.13	0.04	0.8	0.02	0
RNA	THE DUDLEY GROUP OF HOSPITALS NHS FOUNDATION TRUST	91.65	2.31	7.9	0.45	0.05	2.46	7.93	0.49	0.06	0.31	0	0
RNL	NORTH CUMBRIA ACUTE HOSPITALS NHS TRUST	89.48	5.48	8.09	2.43	1.41	5.77	8.29	2.65	1.55	1.04	0.02	0.11
RNQ	KETTERING GENERAL HOSPITAL NHS FOUNDATION TRUST	88.9	4.62	8.64	2.46	0.04	4.94	8.86	2.7	0.04	0.34	0.02	0
RNS	NORTHAMPTON GENERAL HOSPITAL NHS TRUST	90.45	3.32	5.62	3.94	0.08	3.54	5.85	4.17	0.09	0.22	0.03	0.01
RNZ	SALISBURY NHS FOUNDATION TRUST	88.38	3.74	7.5	4.13	0.06	4.06	7.82	4.46	0.07	1.12	0.03	0.01
RP5	DONCASTER AND BASSETLAW HOSPITALS NHS FOUNDATION TRUST	88.27	5.79	10.22	1.51	0.11	6.15	10.38	1.68	0.13	0.74	0.01	0.01
RPA	MEDWAY NHS FOUNDATION TRUST	86.32	3.63	11.92	1.76	0.05	4.03	12.13	2	0.06	0.67	0.01	0
RQ6	ROYAL LIVERPOOL AND BROADGREEN UNIVERSITY HOSPITALS NHS TRUST	81.28	4.51	16.77	1.96	0.91	5.26	17.1	2.35	1.11	1.55	0.02	0.08
RQ8	MID ESSEX HOSPITAL SERVICES NHS TRUST	84.7	3.21	12.99	2.31	0.04	3.65	13.29	2.65	0.05	0.58	0.02	0
RQM	CHELSEA AND WESTMINSTER HOSPITAL NHS FOUNDATION TRUST	79.78	5.59	12.97	7.25	0.05	6.55	13.99	8.33	0.06	0.61	0.06	0
RQQ	HINCHINGBROOKE HEALTH CARE NHS TRUST	85.31	6.25	13.1	1.59	0.05	6.82	13.31	1.83	0.06	1.48	0.01	0
RQW	THE PRINCESS ALEXANDRA HOSPITAL NHS TRUST	85.63	1.7	11.56	2.81	0.03	1.95	11.89	3.18	0.03	0.52	0.02	0
RQX	HOMERTON UNIVERSITY HOSPITAL NHS FOUNDATION TRUST	81.77	8.73	16.59	1.64	0.06	9.65	16.87	1.97	0.07	0.73	0.02	0.01
RR1	HEART OF ENGLAND NHS FOUNDATION TRUST	93.2	1.79	6.3	0.5	0.05	1.88	6.33	0.54	0.05	0.24	0	0
RR7	GATESHEAD HEALTH NHS FOUNDATION TRUST	81.07	11.54	18.6	0.33	0.05	12.46	18.66	0.4	0.06	2.33	0	0
RR8	LEEDS TEACHING HOSPITALS NHS TRUST	88.97	3.01	9.72	1.3	0.37	3.27	9.85	1.44	0.41	0.7	0.01	0.03
RRF	WRIGHTINGTON, WIGAN AND LEIGH NHS FOUNDATION TRUST	83.7	2.47	11.51	4.8	95.2	2.87	12.09	5.42	12.09	0.93	0.04	0.93
RRK	UNIVERSITY HOSPITAL BIRMINGHAM NHS FOUNDATION TRUST	79.99	4.5	18.49	1.52	0.13	5.32	18.78	1.87	0.16	0.72	0.01	0.01
RRV	UNIVERSITY COLLEGE LONDON NHS FOUNDATION TRUST	80.19	3.62	14.75	5.05	0.1	4.32	15.54	5.92	0.12	0.68	0.05	0.01
RTD	THE NEWCASTLE UPON TYNE HOSPITALS NHS FOUNDATION TRUST	82.4	7.42	16.67	0.94	0.13	8.26	16.82	1.13	0.16	2.1	0.01	0.01
RTE	GLOUCESTERSHIRE HOSPITALS NHS FOUNDATION TRUST	93.43	1.32	3.61	2.97	0.06	1.39	3.72	3.08	0.06	0.23	0.02	0
RTF	NORTHUMBRIA HEALTHCARE NHS FOUNDATION TRUST	82.22	15.42	17.22	0.55	0.07	15.79	17.32	0.67	0.09	2.16	0	0.01
RTG	DERBY HOSPITALS NHS FOUNDATION TRUST	92.57	2.44	5.89	1.54	0.12	2.57	5.98	1.64	0.13	0.23	0.01	0.01
RTH	OXFORD RADCLIFFE HOSPITALS NHS TRUST	89.11	1.84	6.53	4.36	0.08	2.03	6.83	4.67	0.09	0.43	0.03	0.01
RTK	ASHFORD AND ST PETER'S HOSPITALS NHS TRUST	83.33	3.74	11.27	5.4	0.05	4.29	11.91	6.08	0.06	0.66	0.04	0
RTP	SURREY AND SUSSEX HEALTHCARE NHS TRUST	85.41	2.2	11.46	3.14	0.04	2.51	11.83	3.54	0.05	0.66	0.03	0
RTR	SOUTH TEES HOSPITALS NHS TRUST	89.42	3.97	8.8	1.78	0.15	4.25	8.96	1.95	0.17	1.12	0.01	0.01
RTX	UNIVERSITY HOSPITALS OF MORECAMBE BAY NHS TRUST	89.44	4.08	8.22	2.33	97.67	4.36	8.42	2.54	8.42	0.65	0.02	0.65
RVJ	NORTH BRISTOL NHS TRUST	80.03	12.5	18.78	1.19	0.04	13.51	19	1.47	0.05	1.19	0.01	0
RVR	EPSOM AND ST HELIER UNIVERSITY HOSPITALS NHS TRUST	80.9	6.92	16.55	2.55	0.03	7.88	16.99	3.05	0.04	0.94	0.02	0
RVV	EAST KENT HOSPITALS UNIVERSITY NHS FOUNDATION TRUST	94.12	1.37	4.46	1.42	0.05	1.43	4.52	1.48	0.05	0.25	0.01	0
RVW	NORTH TEES AND HARTLEPOOL NHS FOUNDATION TRUST	85.43	8.93	13.99	0.58	0.07	9.47	14.07	0.67	0.08	1.76	0	0.01
RVY	SOUTHPORT AND ORMSKIRK HOSPITAL NHS TRUST	84.62	3.36	11.77	3.61	2.89	3.82	12.21	4.1	3.31	1.11	0.03	0.24
RW3	CENTRAL MANCHESTER UNIVERSITY HOSPITALS NHS FOUNDATION TRUST	80.04	4.23	18.03	1.93	98.07	5.02	18.39	2.35	18.39	1.41	0.02	1.41
RW6	PENNINE ACUTE HOSPITALS NHS TRUST	89.25	3.44	9.85	0.9	99.1	3.71	9.94	0.99	9.94	0.76	0.01	0.76
RWA	HULL AND EAST YORKSHIRE HOSPITALS NHS TRUST	92.78	3.05	6.44	0.78	0.1	3.18	6.49	0.84	0.1	0.46	0.01	0.01
RWD	UNITED LINCOLNSHIRE HOSPITALS NHS TRUST	89.98	3.14	5.75	4.27	0.09	3.37	6.01	4.53	0.1	0.23	0.04	0.01
RWE	UNIVERSITY HOSPITALS OF LEICESTER NHS TRUST	94.58	0.77	4.09	1.33	0.07	0.8	4.14	1.39	0.08	0.16	0.01	0.01
RWF	MAIDSTONE AND TUNBRIDGE WELLS NHS TRUST	89.15	1.91	9.47	1.38	0.03	2.09	9.6	1.53	0.04	0.53	0.01	0
RWG	WEST HERTFORDSHIRE HOSPITALS NHS TRUST	84	2.13	13.39	2.62	0.07	2.47	13.75	3.02	0.08	0.6	0.02	0.01
RWH	EAST AND NORTH HERTFORDSHIRE NHS TRUST	84.4	2.02	10.86	4.74	0.05	2.34	11.4	5.32	0.06	0.5	0.04	0
RWJ	STOCKPORT NHS FOUNDATION TRUST	84.39	4.39	14.37	1.23	98.77	4.95	14.55	1.44	14.55	1.12	0.01	1.12
RWP	WORCESTERSHIRE ACUTE HOSPITALS NHS TRUST	90.9	1.79	7.19	1.92	0.06	1.94	7.33	2.06	0.07	0.28	0.02	0
RWW	WARRINGTON AND HALTON HOSPITALS NHS FOUNDATION TRUST	85.11	4.67	11.73	3.16	2.15	5.21	12.11	3.58	2.46	1.1	0.03	0.18
RWY	CALDERDALE AND HUDDERSFIELD NHS FOUNDATION TRUST	93.01	2.81	6.01	0.98	0.48	2.93	6.07	1.04	0.51	0.43	0.01	0.04
RX1	NOTTINGHAM UNIVERSITY HOSPITALS NHS TRUST	91.01	2.79	7.4	1.59	0.11	2.97	7.52	1.72	0.12	0.29	0.01	0.01
RXC	EAST SUSSEX HOSPITALS NHS TRUST	90.64	3.82	7.63	1.73	0.05	4.05	7.77	1.87	0.05	0.43	0.01	0
RXF	MID YORKSHIRE HOSPITALS NHS TRUST	91.78	5.01	7.56	0.66	0.15	5.18	7.61	0.71	0.17	0.54	0.01	0.01
RXH	BRIGHTON AND SUSSEX UNIVERSITY HOSPITALS NHS TRUST	86.69	3.43	8.24	5.07	0.05	3.8	8.68	5.52	0.06	0.48	0.04	0
RXK	SANDWELL AND WEST BIRMINGHAM HOSPITALS NHS TRUST	84.21	4.55	14.99	0.8	0.1	5.13	15.11	0.94	0.12	0.58	0.01	0.01
RXL	BLACKPOOL, FYLDE AND WYRE HOSPITALS NHS FOUNDATION TRUST	88.65	5.79	9.6	1.75	98.25	6.13	9.77	1.94	9.77	0.75	0.01	0.75
RXN	LANCASHIRE TEACHING HOSPITALS NHS FOUNDATION TRUST	92.96	2.23	6.23	0.81	99.19	2.35	6.28	0.86	6.28	0.48	0.01	0.48
RXP	COUNTY DURHAM AND DARLINGTON NHS FOUNDATION TRUST	86.52	3.66	12.84	0.64	0.1	4.06	12.92	0.74	0.11	1.62	0.01	0.01
RXQ	BUCKINGHAMSHIRE HOSPITALS NHS TRUST	87.41	4.72	6	6.59	0.04	5.12	6.42	7.01	0.05	0.4	0.05	0
RXR	EAST LANCASHIRE HOSPITALS NHS TRUST	91.03	3.54	7.24	1.73	98.27	3.74	7.37	1.86	7.37	0.57	0.01	0.57
RXW	SHREWSBURY AND TELFORD HOSPITAL NHS TRUST	90.23	2.68	8.59	1.18	0.16	2.89	8.7	1.29	0.18	0.33	0.01	0.01
RYJ	IMPERIAL COLLEGE HEALTHCARE NHS TRUST	82.05	4.34	13.98	3.98	0.05	5.02	14.56	4.62	0.07	0.63	0.04	0
RYR	WESTERN SUSSEX HOSPITALS NHS TRUST	89.64	2.91	3.53	6.83	0.03	3.14	3.79	7.08	0.03	0.54	0.05	0
R1H	BARTS HEALTH NHS TRUST	87.62	3.04	10.24	2.14	0.06	3.35	10.46	2.39	0.07	0.45	0.02	0
RAN	ROYAL NATIONAL ORTHOPAEDIC HOSPITAL NHS TRUST	61.09	4.45	26.01	12.89	0.12	6.79	29.86	17.43	0.19	1.3	0.13	0.01
RBQ	LIVERPOOL HEART AND CHEST HOSPITAL NHS TRUST	31.13	14.08	65.18	3.69	1.85	31.15	67.67	10.6	5.6	6.15	0.07	0.4
RBS	ALDER HEY CHILDRENS NHS FOUNDATION TRUST	85.06	1.63	7.61	7.33	4.22	1.88	8.21	7.93	4.73	0.75	0.06	0.34
RBV	CHRISTIE HOSPITAL NHS FOUNDATION TRUST	67.22	5.44	28.31	4.47	95.53	7.49	29.63	6.24	29.63	2.28	0.04	2.28
RCU	SHEFFIELD CHILDRENS NHS FOUNDATION TRUST	84.42	2.78	12.02	3.57	0.35	3.19	12.46	4.05	0.42	0.89	0.03	0.03
REN	CLATTERBRIDGE CENTRE FOR ONCOLOGY NHS FOUNDATION TRUST	52.8	11.85	44.52	2.68	1.32	18.33	45.75	4.83	2.44	4.16	0.03	0.17
REP	LIVERPOOL WOMEN'S NHS FOUNDATION TRUST	73.08	7.14	25.19	1.73	0.79	8.9	25.63	2.31	1.07	2.33	0.02	0.08
RET	WALTON CENTRE FOR NEUROLOGY AND NEUROSURGERY NHS TRUST	76.61	5.78	20.21	3.18	1.78	7.01	20.88	3.98	2.27	1.9	0.03	0.16
RGM	PAPWORTH HOSPITAL NHS FOUNDATION TRUST	50.52	9.39	38.79	10.69	0.1	15.67	43.43	17.46	0.21	4.83	0.12	0.01
RL1	ROBERT JONES AND AGNES HUNT ORTHOPAEDIC AND DISTRICT HOSPITAL NHS TRUST	61.79	23.09	31.21	6.99	1.35	27.2	33.56	10.17	2.14	1.29	0.08	0.15
RLU	BIRMINGHAM WOMEN'S NHS FOUNDATION TRUST	48.55	19.57	49.67	1.78	0.34	28.73	50.57	3.53	0.7	1.95	0.03	0.05
RP4	GREAT ORMOND STREET HOSPITAL FOR CHILDREN NHS TRUST	67.39	3.08	21.85	10.76	0.24	4.38	24.48	13.77	0.36	1.06	0.11	0.03
RP6	MOORFIELDS EYE HOSPITAL NHS FOUNDATION TRUST	64.04	5.09	24.33	11.63	0.03	7.37	27.53	15.37	0.05	1.2	0.12	0
RPC	QUEEN VICTORIA HOSPITAL NHS FOUNDATION TRUST	52.84	10.35	42.21	4.95	0.07	16.37	44.41	8.56	0.13	2.47	0.06	0.01
RPY	THE ROYAL MARSDEN NHS FOUNDATION TRUST	86.95	2.04	9.27	3.78	0.02	2.29	9.64	4.16	0.02	0.54	0.03	0
RQ3	BIRMINGHAM CHILDREN'S HOSPITAL NHS FOUNDATION TRUST	79.62	3.05	18.06	2.32	0.34	3.69	18.49	2.83	0.42	0.71	0.02	0.03
RRJ	ROYAL ORTHOPAEDIC HOSPITAL NHS FOUNDATION TRUST	54.28	15.83	41.47	4.25	0.84	22.58	43.31	7.26	1.53	1.67	0.06	0.11
RT3	ROYAL BROMPTON AND HAREFIELD NHS TRUST	58.27	4.15	24.63	17.1	0.1	6.64	29.71	22.69	0.17	1.29	0.17	0.01
R1K	NORTH WEST LONDON HOSPITALS NHS TRUST	80.62	5.86	17.1	2.27	0.07	6.77	17.5	2.74	0.08	0.76	0.02	0.01
